# Temporally overlapping mechanisms diversify clonal B cell responses *in vivo*

**DOI:** 10.1101/2024.12.17.628863

**Authors:** Oliver P. Skinner, Saba Asad, Marcela L. Moreira, Hyun Jae Lee, Cameron G. Williams, Zheng Ruan, Jorene Lim, Ashlyn S. Kerr, Shihan Li, Chen Zhu, Wang Jin, Thiago M. Steiner, Takahiro Asatsuma, Brooke J Wanrooy, Zihan Liu, Marcus Z.W. Tong, Megan S.F. Soon, Jessica A. Engel, Kalyan Shobhana, Adam P. Uldrich, David S. Khoury, Zewen Kelvin Tuong, Hamish W. King, Ashraful Haque

## Abstract

Naive B cells amplify and diversify their responses when activated by cognate antigen, via Myc-dependent clonal expansion, immunoglobulin class switch recombination (CSR), phenotypic variation, and somatic hypermutation (SHM). Whether these mechanisms act combinatorially in vivo to diversify clonal responses to a single pathogen remains unclear. Since diversity in the antigenic targets, functional classes, and production kinetics of parasite-specific antibodies influences immunity to malaria, we test here whether individual B cell clones diversify over time during Plasmodium infection and treatment. During the first week of infection, amid widespread Type I Interferon (IFN)-mediated bystander activation, CSR initiates soon after Myc up-regulation, and overlaps partially with clonal expansion, resulting in isotype variegation amongst clones. During the second week of infection, expanded clones that seed germinal centres (GC) bifurcate into extra-follicular plasmablasts, exhibit isotype variegation, and initiate SHM, revealing substantial intra-clonal diversification. Over the following month, GC clones exhibit SHM at approximately four mutations per week, with IgG mutational diversity and IgM^+^ cells also preserved in GCs over time. Anti-malarial intervention does not impede SHM, but instead exerts quantitative limits on GC size, plasma cell emergence, circulating IgG levels, and protection against re-infection. Finally, contemporaneous B cell development relocates from bone marrow to spleen during infection and treatment. Thus, multiple temporally overlapping mechanisms combine in vivo to amplify, diversify, and safeguard humoral immune responses. We present this data as a temporal, multi-parameter atlas of B cell differentiation in vivo: https://bcell-dynamics.science.unimelb.edu.au

**Graphical abstract:** 

**Highlights:**

- Partial temporal overlap of CSR with clonal expansion leads to isotype variegation in clones.
- Clones seeding GCs bifurcate into plasmablasts and exhibit isotype variegation.
- GC B cells accrue ∼4 mutations/week, a rate unaffected by anti-malarials.
- *Plasmodium* infection triggers antigen-independent Type I IFN-mediated bystander activation.
- B cell development is preserved in malaria by shifting from bone marrow to spleen.
