## Supplementary Table 1 for "Temporally overlapping mechanisms diversify clonal B cell responses *in vivo*"

### Sheet: Supp_table1_cluster5
	p_val	avg_log2FC	pct.1	pct.2	p_val_adj
Nfkbid	1.66316101483833e-140	2.14465	0.691	0.193	2.10739132190165e-136
Myc	8.71683950406456e-134	1.83913	0.852	0.379	1.10451073356002e-129
Irf1	2.37577467515441e-95	1.51354	0.9	0.597	3.01034409088816e-91
Cd69	1.04318102900332e-85	1.48219	0.815	0.42	1.3218146818501e-81
Egr1	2.8333226124918e-88	1.4123	0.506	0.134	3.59010308228836e-84
Cd83	1.15959524515842e-114	1.3524	0.973	0.83	1.46932313514023e-110
Icam1	9.63437558397075e-88	1.31881	0.706	0.308	1.22077173024493e-83
Bcl2a1b	6.04800772644632e-56	1.26619	0.613	0.306	7.66343059018014e-52
Pim1	7.57161295122547e-112	1.23006	0.662	0.209	9.5939907704978e-108
Junb	2.8082030133927e-97	1.20035	0.856	0.44	3.55827403826989e-93
Nfkbia	9.41236586295944e-87	1.18953	0.927	0.661	1.19264087849559e-82
Il4i1	3.87345088924746e-38	1.13199	0.776	0.564	4.90804962176545e-34
Gadd45b	1.21301176952601e-81	1.10293	0.552	0.183	1.5370072131664e-77
Rel	1.70921875000663e-90	1.07879	0.861	0.484	2.1657510781334e-86
Samhd1	1.7220325998109e-58	1.06564	0.915	0.739	2.18198750722039e-54
Jund	1.7969348875343e-76	1.03528	0.966	0.838	2.27689619599471e-72
Serpina3g	6.82240343759682e-35	1.00937	0.635	0.406	8.64466739577893e-31
Irgm1	1.93077945398089e-53	1.00098	0.708	0.408	2.44649064613919e-49
Jun	2.71039667540515e-31	0.99673	0.606	0.371	3.43434362740587e-27
Dusp2	1.27828166067894e-58	0.987741	0.815	0.524	1.61971069224629e-54
Tgtp2	7.00583345121722e-60	0.987555	0.669	0.326	8.87709156603733e-56
Irf8	4.10046587521907e-70	0.975873	0.964	0.895	5.19570031049008e-66
Nr4a1	4.85247873439993e-82	0.970232	0.428	0.101	6.14857580435815e-78
Ifi47	1.09155943217265e-42	0.965424	0.813	0.648	1.38311495650596e-38
Srgn	7.0855173372852e-78	0.958511	0.988	0.864	8.97805901807408e-74
Irf4	1.04178526644754e-53	0.891141	0.552	0.242	1.32004611111567e-49
Marcksl1	1.29786125883267e-45	0.882589	0.642	0.347	1.64452000106688e-41
Tgtp1	3.83577391810028e-48	0.875817	0.467	0.183	4.86030913162487e-44
Ifi27l2a	3.08303990535184e-32	0.874296	0.854	0.689	3.90651986407131e-28
Zfp36	1.18237856873162e-47	0.873882	0.881	0.691	1.49819188443983e-43
Gbp2	8.52501494171288e-32	0.871082	0.518	0.269	1.08020464326444e-27
Zfp36l1	5.24724235807981e-63	0.858671	0.976	0.889	6.64878079192293e-59
Gbp4	4.97559676651657e-44	0.853543	0.591	0.297	6.30457866285314e-40
Socs1	5.05591750503776e-30	0.841843	0.557	0.323	6.40635307063335e-26
Tagap	3.6974572773065e-52	0.838636	0.586	0.274	4.68504811607506e-48
Mir155hg	3.19713291647036e-85	0.837343	0.389	0.081	4.05108711845959e-81
Kdm6b	1.54897866525905e-96	0.833012	0.516	0.134	1.96271086674974e-92
Gbp7	7.84412409962859e-47	0.829507	0.538	0.239	9.93928964663939e-43
Gadd45g	6.02932566179015e-25	0.822627	0.416	0.217	7.6397585460543e-21
Ifi203	4.23178221281207e-36	0.820284	0.747	0.556	5.36209124185417e-32
Serpinb1a	6.3914243824478e-12	0.784173	0.71	0.62	8.09857383499961e-08
Cd40	1.05508985934698e-38	0.761705	0.674	0.397	1.33690436077856e-34
Pkib	7.29037735231914e-34	0.758172	0.732	0.496	9.23763714312358e-30
Ccnd2	7.43856570877317e-26	0.748167	0.611	0.386	9.42540660958649e-22
Dennd4a	3.1740876004031e-51	0.732544	0.742	0.438	4.02188639847076e-47
Zbp1	2.21957358641711e-38	0.731743	0.635	0.357	2.81242169134913e-34
Birc3	7.34350093140563e-41	0.731556	0.718	0.451	9.30495003018407e-37
Slfn2	1.59556597967284e-43	0.724111	0.844	0.647	2.02174165284345e-39
Nfkbiz	3.06827503701841e-63	0.720402	0.499	0.175	3.88781129940602e-59
Parp14	7.61061333035584e-47	0.718702	0.586	0.285	9.64340815089389e-43
Btg1	7.66061717588978e-50	0.717941	0.983	0.897	9.70676802356994e-46
Cxcr5	1.92069963422109e-46	0.712855	0.774	0.503	2.43371850652154e-42
Ier5	3.22726974066263e-54	0.701321	0.825	0.525	4.08927348839361e-50
Tnfaip3	5.93909253977792e-79	0.692961	0.462	0.123	7.5254241571526e-75
Irf7	7.11627745253954e-49	0.692858	0.421	0.149	9.01703516011285e-45
Tgif1	9.17217663448836e-62	0.676365	0.562	0.221	1.16220650135602e-57
Stat1	1.23834680572706e-24	0.668426	0.856	0.774	1.56910923753676e-20
Batf	2.47603673627158e-35	0.661146	0.394	0.165	3.13738614852971e-31
Slamf1	8.26101303681735e-37	0.658729	0.509	0.245	1.04675296189513e-32
Swap70	7.03648785821529e-36	0.654536	0.934	0.85	8.91593376514459e-32
Mndal	6.84962782748502e-34	0.648539	0.793	0.621	8.67916342020627e-30
Serpina3f	2.19569864464778e-41	0.64251	0.389	0.144	2.7821697526332e-37
Ifi30	6.77527487646553e-24	0.640767	0.951	0.84	8.58495079596948e-20
Egr3	2.75243688336543e-48	0.634153	0.45	0.169	3.48761277491233e-44
Phip	1.29789877759927e-36	0.630938	0.708	0.445	1.64456754109604e-32
Gbp9	6.51489624428679e-34	0.626884	0.533	0.278	8.25502503113579e-30
Rasgef1b	1.26188426294562e-30	0.622854	0.523	0.286	1.59893354957839e-26
Pml	4.04487938965286e-29	0.61524	0.779	0.6	5.12526667462914e-25
Mcl1	1.64247942741911e-39	0.612751	0.925	0.814	2.08118568248275e-35
Btg2	2.11281908181764e-22	0.608024	0.499	0.303	2.67715305857113e-18
Gpr183	8.63337885620041e-24	0.606325	0.603	0.401	1.09393543486915e-19
Gm4070	1.06115387147458e-39	0.602125	0.594	0.316	1.34458807054544e-35
Samsn1	1.83757798760385e-17	0.594909	0.567	0.404	2.32839506809284e-13
Shisa5	2.89065200290281e-46	0.58247	0.985	0.935	3.66274515287815e-42
Stat3	1.35434017553186e-33	0.580987	0.762	0.517	1.71608443641642e-29
Ifi213	1.99398260064397e-30	0.576489	0.457	0.228	2.52657535327597e-26
Tap1	2.76795950723506e-31	0.575484	0.861	0.703	3.50728149161754e-27
Gbp5	3.82842171034933e-27	0.570445	0.421	0.206	4.85099314918364e-23
Il21r	1.90625763134605e-24	0.569002	0.779	0.618	2.41541904467858e-20
Igtp	6.62170616581381e-31	0.567439	0.547	0.302	8.39036388270268e-27
H2-T23	2.63124755931673e-33	0.564493	0.954	0.857	3.33405378241022e-29
Sp100	2.20306374267081e-25	0.555128	0.91	0.81	2.79150206833819e-21
Bcl3	4.40413478701924e-31	0.551873	0.657	0.405	5.58047918863208e-27
Ifi209	5.46728673064524e-16	0.551706	0.63	0.497	6.92759901640059e-12
Clic4	5.00826264888602e-28	0.547442	0.518	0.292	6.34596960240347e-24
Gbp6	7.46113768471775e-23	0.545115	0.358	0.171	9.45400756030586e-19
Stap1	2.35497413595538e-30	0.544882	0.822	0.618	2.98398772766907e-26
Slc38a2	3.88293070506206e-36	0.524076	0.613	0.339	4.92006149638413e-32
Rilpl2	2.12059524484075e-23	0.523874	0.404	0.204	2.68700623473771e-19
Rnf213	1.83664335318031e-27	0.520832	0.552	0.307	2.32721079281477e-23
Slamf7	4.07741641670439e-19	0.507158	0.477	0.291	5.16649434160613e-15
Clec2d	2.21596034424525e-24	0.503481	0.861	0.726	2.80784335219316e-20
Il2rg	3.00619780435138e-33	0.503146	0.976	0.881	3.80915323789364e-29
Grap	3.98444938304078e-21	0.491873	0.74	0.555	5.04869581325097e-17
Gm42418	1.37216884870746e-11	0.489943	1	0.999	1.73867514819723e-07
Ehd1	1.02827937824324e-24	0.483218	0.596	0.378	1.30293280017201e-20
Rapgef6	9.15472407547387e-29	0.483127	0.725	0.514	1.15999508760329e-24
Gem	1.17809629727505e-32	0.481655	0.37	0.151	1.49276581827721e-28
Myo1g	9.34039205735157e-24	0.478409	0.511	0.304	1.18352107758702e-19
Slfn5	7.3819179417998e-23	0.478234	0.253	0.099	9.35362822405453e-19
Wsb1	5.33373632363811e-39	0.477345	0.509	0.232	6.75837729568185e-35
Ier2	1.46140089928432e-18	0.476134	0.516	0.323	1.85174107948316e-14
Kdm2b	1.75010892069969e-16	0.475667	0.45	0.281	2.21756301341858e-12
Cd274	1.30211134115528e-22	0.475421	0.372	0.184	1.64990528037786e-18
Sell	2.36222789950261e-16	0.474713	0.747	0.599	2.99317897145976e-12
Tlr7	9.92565279140183e-38	0.474669	0.397	0.157	1.25767946519853e-33
Ly6c2	5.84637036892993e-12	0.474562	0.231	0.116	7.40793589447111e-08
Snx9	4.27446810844188e-18	0.474023	0.645	0.5	5.4161785402067e-14
Ppp1r16b	4.55063137868672e-25	0.473772	0.53	0.312	5.76610501993395e-21
Ifi208	5.98221787066057e-25	0.473597	0.404	0.196	7.58006826391401e-21
Plek	3.5714936540241e-16	0.473567	0.647	0.48	4.52543960901394e-12
Isg15	1.01582970474744e-07	0.464685	0.324	0.22	0.00128716
Socs3	1.65180802586436e-10	0.461165	0.36	0.238	2.09300594957273e-06
Il2ra	2.47888823374542e-49	0.461119	0.202	0.036	3.14099928097882e-45
Rtp4	1.0295203196336e-25	0.460821	0.36	0.163	1.30450519700774e-21
Nfkbie	3.88690728140367e-14	0.455286	0.569	0.427	4.92510021626659e-10
Parp9	1.15133905794774e-30	0.449023	0.494	0.249	1.45886172032558e-26
Sp140	3.97201675415868e-19	0.445626	0.803	0.695	5.03294242919446e-15
Irf5	9.56899790499117e-20	0.444268	0.589	0.407	1.21248772454143e-15
Nfkb1	8.24229761257176e-21	0.440135	0.608	0.414	1.04438153048897e-16
Csrnp1	5.11924339163181e-29	0.436398	0.375	0.163	6.48659330153666e-25
Tank	2.20302916568929e-27	0.435415	0.511	0.278	2.79145825584489e-23
Trim30a	2.80407559431736e-20	0.435201	0.47	0.277	3.55304418555952e-16
Malat1	8.50660111540027e-30	0.432317	0.998	0.998	1.07787142733237e-25
Gramd3	3.67129267617617e-27	0.432263	0.584	0.341	4.65189494998282e-23
Ifrd1	6.38877628570945e-33	0.428886	0.479	0.227	8.09521843162244e-29
Vim	2.15883062657654e-13	0.428774	0.445	0.278	2.73545428693513e-09
Samd9l	5.4006142175178e-15	0.422495	0.506	0.344	6.8431182750168e-11
Plscr1	4.37624232079259e-16	0.418433	0.285	0.141	5.54513664467629e-12
Ccnl1	3.49180795280451e-18	0.415094	0.608	0.434	4.42446985699859e-14
Bcl2a1d	1.16987032871994e-12	0.410217	0.309	0.173	1.48234269352103e-08
B3gnt2	2.70582521697483e-18	0.409501	0.516	0.331	3.4285511324288e-14
Nab2	2.69285820967532e-22	0.409195	0.345	0.165	3.41212063747959e-18
Map3k8	2.90793719036746e-36	0.40418	0.382	0.146	3.68464721391461e-32
Rap1b	6.01195158008377e-24	0.403826	0.876	0.766	7.61774384712414e-20
Zc3h12a	1.18123374357831e-33	0.402099	0.384	0.155	1.49674127648808e-29
Skil	3.64890969508311e-29	0.401716	0.36	0.153	4.62353347463981e-25
Traf1	1.64419105415187e-13	0.398285	0.311	0.175	2.08335448471584e-09
Casp4	9.59112130086403e-28	0.39712	0.375	0.167	1.21529098003248e-23
Daxx	6.97755856804112e-17	0.395666	0.448	0.274	8.8412644615649e-13
Smchd1	3.54909414089718e-14	0.395035	0.628	0.495	4.49705718593082e-10
H2-Q6	5.62302863688108e-16	0.390817	0.818	0.718	7.12493958579202e-12
Arid5a	1.46625978656856e-19	0.389392	0.363	0.187	1.85789777556102e-15
Ms4a4c	8.55311363205179e-14	0.386173	0.847	0.74	1.08376502831728e-09
H2-Q4	4.19517772679655e-19	0.381365	0.856	0.715	5.31570969762391e-15
Gpr18	1.37758427539072e-12	0.380794	0.586	0.434	1.74553703534759e-08
Gimap6	1.09691088139645e-17	0.3797	0.861	0.755	1.38989577781744e-13
Cybb	1.21211694940806e-11	0.377242	0.776	0.691	1.53587338659495e-07
Hivep1	3.43593665504373e-18	0.375289	0.394	0.219	4.35367533560591e-14
Arap2	1.33272371378799e-15	0.371951	0.533	0.356	1.68869421774076e-11
Slfn8	8.98650419474893e-20	0.369197	0.409	0.222	1.13867994651664e-15
Egr2	1.72372865733113e-20	0.369003	0.204	0.072	2.18413658170427e-16
H2-D1	8.79714107471424e-37	0.368627	1	0.997	1.11468574557704e-32
Treml2	4.16981366794645e-16	0.367361	0.511	0.334	5.28357089865495e-12
Relb	1.76554945609183e-19	0.365912	0.513	0.32	2.23712771581396e-15
Iigp1	5.52404171524628e-08	0.365401	0.156	0.079	0.000699951
Rela	3.53642713451661e-21	0.364634	0.547	0.337	4.481006822146e-17
Btla	5.75471189136204e-18	0.364309	0.608	0.426	7.29179543754485e-14
Fam107b	3.35578295311334e-14	0.364201	0.594	0.423	4.25211257988992e-10
Nfatc1	8.58280921470734e-10	0.362248	0.543	0.414	1.08752775559557e-05
Fchsd2	2.83930461255596e-15	0.361605	0.645	0.462	3.59768287456966e-11
Helz2	1.98792695753902e-19	0.360902	0.511	0.316	2.51890224789769e-15
Ppp1r11	9.16837799925637e-15	0.355629	0.603	0.451	1.16172517628577e-10
Nfkbib	9.8998902370644e-15	0.355051	0.53	0.369	1.25441509193843e-10
Ddx5	4.40871877134399e-25	0.354718	1	0.992	5.58628755516997e-21
Ncf1	2.26095389906093e-16	0.354338	0.608	0.419	2.86485468550011e-12
Rasa3	1.24280308630795e-17	0.35273	0.474	0.285	1.5747557906608e-13
Gimap4	2.90968460632484e-14	0.352606	0.864	0.768	3.68686136467421e-10
Gimap5	1.33906219838354e-10	0.351793	0.504	0.372	1.69672571157179e-06
Baz1a	5.73689154373809e-15	0.347137	0.635	0.476	7.26921527507054e-11
Tgfb1	9.73224673391744e-13	0.343432	0.691	0.553	1.23317298365468e-08
H2-Ob	1.59436973803467e-16	0.341357	0.854	0.744	2.02022589506373e-12
Ppp1r15a	5.06376697513755e-17	0.335771	0.26	0.119	6.41629913419679e-13
Gm8369	9.95332960626348e-12	0.334265	0.657	0.518	1.26118639440965e-07
Sh3bp5	1.41087238457468e-12	0.330472	0.599	0.441	1.78771639849457e-08
Sub1	9.22660198529616e-15	0.324695	0.895	0.845	1.16910273755688e-10
Ptprc	1.19619164228632e-15	0.321801	0.978	0.954	1.515694429941e-11
Ubald2	3.64712620271562e-10	0.318522	0.494	0.353	4.62127361146096e-06
Arf4	1.03819643274115e-13	0.314473	0.662	0.505	1.31549869992631e-09
Ddx24	2.96046418573004e-13	0.31327	0.703	0.549	3.75120416973854e-09
Xaf1	9.50253107161637e-21	0.313035	0.333	0.156	1.20406571208451e-16
Lrp10	7.21686171530161e-16	0.312774	0.674	0.493	9.14448547945867e-12
Trafd1	9.91618373397164e-19	0.312224	0.333	0.165	1.25647964093155e-14
Nfkb2	8.57484771041449e-16	0.311246	0.491	0.307	1.08651895338662e-11
Sbno2	8.64553096066455e-11	0.310706	0.338	0.214	1.0954752280258e-06
Cd86	1.8471448416462e-13	0.310275	0.333	0.189	2.3405172288499e-09
Satb1	1.04893029043831e-09	0.307234	0.44	0.305	1.32909957101438e-05
B2m	5.54429356577938e-21	0.307148	0.998	0.996	7.02517437719905e-17
Mapk6	1.18011202810573e-17	0.306853	0.319	0.158	1.49531995081277e-13
Macf1	1.99997528743316e-10	0.304867	0.606	0.482	2.53416868670656e-06
Ppp1r18	4.64194962472768e-10	0.304282	0.564	0.431	5.88181436949244e-06
Gpcpd1	3.2097904581051e-13	0.304012	0.453	0.296	4.06712548946497e-09
Zc3hav1	3.26583801968942e-12	0.302917	0.479	0.336	4.13814335474846e-08
Sdc4	1.46653385344885e-07	0.302074	0.56	0.459	0.00185824
Bach2	7.76070173655962e-11	0.300583	0.489	0.349	9.83358517039469e-07
Lgals9	8.67551475420959e-09	0.297511	0.545	0.431	0.000109927
Srsf5	3.62103733046904e-14	0.297165	0.774	0.634	4.58821640143733e-10
Med11	1.4285430432018e-15	0.293649	0.382	0.219	1.810106890041e-11
Aff3	2.67384019343894e-10	0.292276	0.552	0.427	3.38802290910649e-06
Zup1	7.05767681137716e-09	0.290664	0.453	0.346	8.942782287696e-05
Eif2ak2	5.43462003718119e-12	0.287918	0.299	0.171	6.88620704911229e-08
Ddx58	4.95884660163822e-11	0.283008	0.328	0.203	6.28335452893578e-07
Gmfg	2.77704329991586e-13	0.282939	0.613	0.431	3.51879156532338e-09
Gimap3	3.10581748752697e-09	0.281585	0.635	0.508	3.93538133844542e-05
Fcer2a	4.23398859812887e-07	0.280572	0.735	0.624	0.00536489
Pik3ap1	9.21196200265112e-09	0.279138	0.564	0.446	0.000116725
Pnrc1	6.40398468294981e-11	0.278907	0.589	0.44	8.1144889917657e-07
Setdb2	1.75445487850207e-14	0.278326	0.314	0.169	2.22306977654997e-10
H13	3.96202315620028e-10	0.278229	0.518	0.392	5.02027954122137e-06
Gripap1	1.99267355373163e-12	0.27773	0.499	0.337	2.52491665993334e-08
Tra2b	2.58731170422272e-12	0.27343	0.774	0.668	3.2783826604206e-08
Gimap8	9.99001279580252e-10	0.271635	0.557	0.431	1.26583452135614e-05
Tut7	4.18886196737255e-15	0.270945	0.455	0.279	5.30770699885776e-11
Crtc2	1.34497534340054e-12	0.270699	0.453	0.297	1.70421825762283e-08
Sptbn1	1.04118544157617e-09	0.268723	0.494	0.367	1.31928607302117e-05
Ifi214	8.06781713051406e-11	0.267997	0.255	0.142	1.02227310860744e-06
H2-K1	9.33207849713026e-21	0.267545	1	0.999	1.18246766637137e-16
Erbin	2.79216506068668e-12	0.266216	0.355	0.217	3.5379523483961e-08
Ptk2b	6.69925440762699e-09	0.266199	0.579	0.438	8.48862525990416e-05
Ddx6	1.49828364686724e-07	0.264439	0.645	0.539	0.00189847
Dnaja1	2.31249177752628e-08	0.26428	0.706	0.594	0.000293016
Ilrun	1.12590798547081e-10	0.263261	0.37	0.24	1.42663800839007e-06
Myo1e	7.62425252565583e-10	0.263203	0.601	0.459	9.6606903752585e-06
Tbc1d1	3.37367314654442e-10	0.261382	0.513	0.37	4.27478124398644e-06
H2-T24	5.79253794666393e-15	0.261338	0.285	0.143	7.33972483221786e-11
Cd44	1.24764162484468e-08	0.260897	0.263	0.157	0.000158089
Sdcbp	5.51124384974812e-11	0.259984	0.601	0.448	6.98329708201584e-07
Dock10	1.46378657635133e-06	0.259719	0.706	0.622	0.0185476
A530040E14Rik	1.01182580759439e-09	0.256657	0.319	0.201	1.28208448080286e-05
Kmt2e	9.85078789539938e-09	0.256406	0.652	0.528	0.000124819
Eif1	1.67119091448662e-15	0.25372	1	0.998	2.117566007746e-11
Camk2d	2.3275865918911e-08	0.253248	0.725	0.617	0.000294928
Mycbp2	2.75499544689968e-07	0.252814	0.611	0.504	0.00349086
Mat2a	4.58158352422451e-09	0.252356	0.71	0.585	5.80532448354487e-05
Sat1	1.66274077891661e-09	0.251955	0.477	0.343	2.10685884096523e-05
Chd1	2.16415022785814e-10	0.251594	0.482	0.343	2.74219475371905e-06
Ripor2	4.97591035581993e-08	0.250936	0.669	0.544	0.000630498
Chd4	5.26882569808855e-07	0.250389	0.618	0.504	0.00667613
Myd88	1.86263705105158e-13	0.25	0.319	0.177	2.36014740738745e-09
Rps8	3.08496039297221e-34	-0.25015	1	1	3.90895331393508e-30
Mrpl52	1.43192260824946e-08	-0.250636	0.545	0.658	0.000181439
Hdgf	3.51147530957344e-08	-0.251167	0.326	0.462	0.000444939
Calr	2.08249378193131e-06	-0.251549	0.608	0.687	0.0263873
Canx	8.39484800601036e-08	-0.252145	0.618	0.71	0.00106371
Rpl22l1	3.5986777156007e-10	-0.252278	0.937	0.97	4.55988453343765e-06
Cox7b	3.34144742302050e-09	-0.252742	0.628	0.718	4.23394802970927e-05
Isyna1	6.92888571167795e-09	-0.252782	0.251	0.389	8.77959108526712e-05
Tuba4a	5.22156411356079e-09	-0.254014	0.255	0.394	6.61624388829288e-05
Rpl6	2.27602653250648e-25	-0.254517	1	1	2.88395321933897e-21
Hint1	1.28164565680218e-10	-0.254771	0.71	0.802	1.62397321173405e-06
Rpl4	1.26635170525168e-17	-0.25619	0.993	0.998	1.60459424572441e-13
Rpl28	2.2808940906724e-25	-0.256271	1	1	2.890120902291e-21
Mrpl42	4.848571031167e-12	-0.256386	0.202	0.371	6.14362435359171e-08
Btf3	1.97543080731414e-16	-0.258284	0.985	0.989	2.50306837594774e-12
Rps15	1.46651889304247e-15	-0.258636	0.983	0.993	1.85822608937411e-11
Polr2e	4.4824071797707e-10	-0.258926	0.307	0.452	5.67965813748745e-06
Sec61b	4.76046334345173e-10	-0.2593	0.676	0.773	6.03198310248768e-06
Rps6	2.3418506623358e-18	-0.259698	0.995	0.999	2.96735897424569e-14
Trmt112	1.03760282289214e-10	-0.260477	0.659	0.775	1.31474653688663e-06
Klf2	4.37951840336524e-07	-0.261664	0.45	0.584	0.00554929
Mrps24	1.0489705836978e-10	-0.261853	0.297	0.453	1.32915062660349e-06
Rpl38	7.16180051785746e-20	-0.261976	1	1	9.07471743617718e-16
Ndufab1	7.66182440251232e-10	-0.26249	0.36	0.503	9.70829770042337e-06
Polr2f	1.63522016173314e-10	-0.263452	0.285	0.443	2.07198746693206e-06
Atp5d	2.57852610244618e-12	-0.264077	0.798	0.876	3.26725042440955e-08
Wdr83os	3.47360517601635e-08	-0.264761	0.46	0.562	0.000440141
Rps27l	3.854401781484e-08	-0.265429	0.384	0.505	0.000488391
Rpl37	8.48235861332109e-25	-0.265514	1	1	1.07479965989392e-20
Rpl7a	3.16729201071861e-20	-0.267735	0.998	0.999	4.01327570678156e-16
Mdh2	5.828744792656e-09	-0.268013	0.596	0.682	7.38560252677442e-05
Cct5	2.20292149632399e-09	-0.268264	0.674	0.773	2.79132182799212e-05
Id3	2.50299298332478e-10	-0.26956	0.17	0.322	3.17154240917083e-06
Rpl32	6.55738356885975e-31	-0.270399	1	1	8.30886072010219e-27
Chchd2	1.82338842616733e-11	-0.270512	0.861	0.901	2.31041547479663e-07
Hnrnpa3	1.81411115985919e-11	-0.270627	0.966	0.982	2.29866025065758e-07
Galk1	6.105916447522e-14	-0.271577	0.102	0.269	7.73680673065512e-10
Rpsa	1.86586547349734e-29	-0.272122	1	1	2.36423814146849e-25
Bmyc	3.66695372301082e-12	-0.272684	0.178	0.343	4.64639706242702e-08
Atp5b	7.98714481112558e-12	-0.274217	0.908	0.955	1.01205111901772e-07
P4hb	5.0165748549833e-10	-0.275444	0.406	0.557	6.35650199874935e-06
Cct3	7.2036810200014e-08	-0.276046	0.501	0.614	0.000912778
Atp5c1	7.16134717463877e-12	-0.276228	0.674	0.779	9.07414300498478e-08
Rpl3	2.98639449985934e-27	-0.278544	1	1	3.78406047077177e-23
Snrpd3	1.40175089750845e-09	-0.27999	0.526	0.655	1.77615856223295e-05
Mrpl23	6.94751296715593e-10	-0.280077	0.535	0.664	8.80319368068328e-06
Chchd10	7.13995680212946e-08	-0.281231	0.367	0.488	0.000904704
Rpn1	2.14757677828075e-11	-0.283067	0.282	0.443	2.72119453575953e-07
Ola1	4.00963357190702e-12	-0.283479	0.265	0.436	5.08060669896338e-08
Rpl36a	3.52753343556973e-21	-0.283514	0.998	1	4.46973761621041e-17
Gas5	8.30822672645249e-14	-0.284035	0.9	0.95	1.0527354085088e-09
Rpl13	4.07168072869083e-40	-0.284886	1	1	5.15922665132415e-36
Rpl29	7.80105659149202e-26	-0.28816	1	1	9.88471880707954e-22
Bax	4.37767520743452e-11	-0.288239	0.416	0.572	5.54695225534028e-07
Uqcc2	2.08079246916103e-10	-0.289445	0.307	0.453	2.63657213767395e-06
Rpl31	8.61739302669095e-16	-0.289557	0.944	0.976	1.09190987041201e-11
Atp5g3	8.89654058566657e-13	-0.291547	0.886	0.925	1.12728065760981e-08
AI506816	7.73866965572633e-11	-0.295302	0.265	0.424	9.80566832077083e-07
Noc2l	1.25928203224422e-10	-0.295305	0.326	0.478	1.59563626305665e-06
Atic	2.49008526752261e-11	-0.298162	0.282	0.438	3.1551870424779e-07
Ldha	3.60833296971928e-11	-0.298246	0.798	0.89	4.5721187059313e-07
Aprt	2.32579267110884e-10	-0.299472	0.423	0.564	2.94701189356201e-06
Phb2	2.67213882719849e-12	-0.299614	0.54	0.685	3.38586710794321e-08
Rps12	3.52325678792854e-23	-0.299672	1	1	4.46431867598425e-19
Erh	1.28415582151691e-11	-0.302211	0.679	0.783	1.62715384144408e-07
Ndufa4	1.65955861916083e-14	-0.305023	0.757	0.835	2.10282672633869e-10
Rpl10a	1.44933578214222e-35	-0.305521	1	1	1.8364533695524e-31
Rps18	5.89948593014322e-29	-0.307439	1	1	7.47523862208447e-25
Snrpd2	1.86910641427246e-12	-0.308159	0.557	0.692	2.36834473752464e-08
Cacybp	4.68123641494245e-10	-0.309097	0.392	0.525	5.93159466137358e-06
Ddit4	3.74239195386406e-14	-0.312407	0.095	0.261	4.74198484474115e-10
Txn2	3.88365120345304e-12	-0.314763	0.465	0.617	4.92097443989534e-08
Taf10	5.42208633457313e-13	-0.315743	0.706	0.781	6.87032559453762e-09
Ndufa12	1.65594858215879e-11	-0.31661	0.341	0.484	2.09825244845341e-07
Lsm7	9.04149894792862e-12	-0.317151	0.416	0.56	1.14564833169204e-07
Rplp2	1.84149049521543e-34	-0.320103	1	1	2.33335260648748e-30
Rpl36	1.51976736757703e-36	-0.321073	1	1	1.92569723145686e-32
Rpl11	9.51935721198158e-45	-0.321833	1	1	1.20619775233019e-40
Gm10076	3.38306347887424e-29	-0.321949	1	1	4.28667973408155e-25
Rpl35	4.63215639111165e-41	-0.322932	1	1	5.86940536317758e-37
Aldoa	9.46136624597949e-16	-0.326492	0.791	0.877	1.19884971702806e-11
Npm3	1.53453063966614e-11	-0.328028	0.316	0.472	1.94440377352097e-07
Prdx1	3.07644816737183e-13	-0.328174	0.737	0.814	3.89816747287684e-09
Odc1	5.52392274680253e-10	-0.328641	0.243	0.381	6.99936251247348e-06
Psmb3	9.47643853914899e-15	-0.329301	0.603	0.734	1.20075952729557e-10
C1qbp	1.43615534299061e-11	-0.329316	0.599	0.729	1.81975243510341e-07
Tomm6	9.38231525447528e-16	-0.329811	0.742	0.835	1.18883316589456e-11
Uqcrq	8.00600868574514e-13	-0.334971	0.562	0.688	1.01444136057077e-08
Mybbp1a	6.0268313991153e-13	-0.344435	0.557	0.691	7.63659806581899e-09
Cct8	1.32711532753371e-14	-0.345233	0.574	0.734	1.68158783151797e-10
Pgk1	1.12971134192354e-14	-0.345488	0.331	0.512	1.43145724135132e-10
Tubb4b	5.62709251399e-13	-0.346436	0.438	0.609	7.13008892447673e-09
Gstp1	1.53092196809351e-14	-0.349121	0.509	0.657	1.93983122577129e-10
Ptma	4.43358763833764e-26	-0.349489	1	0.999	5.61779889653763e-22
Eef1d	1.85867914811966e-17	-0.351073	0.822	0.89	2.35513234858242e-13
Snrpf	1.14567499328962e-16	-0.358174	0.606	0.753	1.45168478399728e-12
Anp32b	3.25800115946916e-16	-0.358689	0.698	0.84	4.12821326916337e-12
Pebp1	4.48792421268816e-16	-0.358841	0.516	0.68	5.68664876989717e-12
Shmt2	4.09745749688581e-15	-0.359537	0.221	0.411	5.19188839430401e-11
Park7	1.38693486522817e-15	-0.360114	0.457	0.618	1.75738516773061e-11
Ncl	1.90978358543162e-10	-0.361508	0.905	0.956	2.4198867811004e-06
Atp5e	1.31770110095297e-27	-0.367142	0.973	0.987	1.66965906501751e-23
Ctsz	6.26647691263334e-17	-0.369265	0.63	0.763	7.94025289599771e-13
Gpx1	4.03465661854584e-16	-0.369455	0.657	0.804	5.11231340135943e-12
Ppp1r14b	3.18907723536311e-15	-0.375192	0.273	0.463	4.0408797649286e-11
Hmgn1	2.04236730027514e-17	-0.375355	0.647	0.784	2.58788360617863e-13
Nop10	3.19906895256408e-16	-0.378711	0.708	0.819	4.05354026979394e-12
Eif3i	8.32652593682368e-21	-0.381013	0.669	0.821	1.05505410145493e-16
Impdh2	7.22426046604819e-15	-0.382594	0.56	0.694	9.15386043652966e-11
Tpi1	2.13367194572605e-20	-0.388251	0.161	0.392	2.70357572242947e-16
Rplp0	5.29217020894266e-47	-0.391301	1	1	6.70570887175125e-43
Rpl14	7.65436840950936e-40	-0.392457	0.995	1	9.6988502116893e-36
Ppia	6.13331023874997e-36	-0.395365	1	1	7.77151740352009e-32
Manf	2.08961572495217e-13	-0.400558	0.397	0.566	2.6477520850869e-09
Phb	2.04498022960134e-17	-0.401964	0.384	0.575	2.59119444892786e-13
Uqcr11	6.63912881057232e-20	-0.411047	0.333	0.544	8.41244011587619e-16
Eef1g	1.61828951436613e-23	-0.411305	0.881	0.938	2.05053464365333e-19
Ranbp1	1.21825651572032e-14	-0.41632	0.652	0.763	1.54365283106922e-10
Pdia4	9.28952221502201e-17	-0.416521	0.448	0.622	1.17707535986544e-12
Banf1	3.21068192116851e-20	-0.416901	0.613	0.768	4.06825506231262e-16
Rpl41	5.56681461354297e-34	-0.416943	0.99	0.998	7.0537107968203e-30
Hsp90ab1	3.76752313512841e-27	-0.421218	1	0.999	4.77382856452121e-23
Bola2	4.51833328832019e-19	-0.421529	0.35	0.558	5.72518010963051e-15
Ran	1.37386527343446e-18	-0.436402	0.783	0.883	1.7408246879688e-14
Sdf2l1	4.80372966992542e-19	-0.439271	0.146	0.359	6.0868058647625e-15
Rps17	5.17853874503186e-30	-0.442098	0.964	0.988	6.56172644382987e-26
Hsp90b1	4.1931567337401e-17	-0.443112	0.706	0.855	5.31314889732208e-13
Pdia3	5.61390866884071e-18	-0.44473	0.713	0.826	7.11338367428807e-14
Atp5g2	1.11026631369255e-30	-0.445297	0.908	0.976	1.40681844607983e-26
Fbl	2.22587344486748e-21	-0.449101	0.667	0.811	2.82040424199159e-17
Set	1.70907568647362e-22	-0.455562	0.825	0.899	2.16556980233073e-18
Cdk4	2.05762330304712e-20	-0.457559	0.36	0.572	2.607214487291e-16
Phgdh	3.3269239138457e-20	-0.477037	0.246	0.468	4.21554529123388e-16
Pdia6	2.36727821467102e-21	-0.48191	0.491	0.699	2.99957822580965e-17
Ybx1	5.47173049846719e-28	-0.482452	0.878	0.952	6.93322971460777e-24
Eif5a	6.77218826128369e-24	-0.484789	0.944	0.976	8.58103974587257e-20
Hspd1	9.07969922063195e-18	-0.507326	0.494	0.677	1.15048868824627e-13
Tkt	6.89770532817969e-28	-0.519221	0.64	0.799	8.74008242133648e-24
Atp5g1	7.33834112054485e-32	-0.53095	0.611	0.807	9.29841203384238e-28
Hspe1	1.03952838684152e-28	-0.539778	0.779	0.909	1.31718641896689e-24
Nme2	1.13495399256686e-41	-0.560611	0.951	0.983	1.43810020398147e-37
Pa2g4	3.18258772761121e-23	-0.560626	0.606	0.754	4.03265690965616e-19
Pkm	5.39682310517733e-28	-0.575632	0.589	0.775	6.83831455657019e-24
Rps2	6.60184569881391e-70	-0.59281	1	1	8.36519868496711e-66
Npm1	1.89172561722771e-36	-0.600509	0.968	0.994	2.39700552958924e-32
Nme1	8.45945088225969e-35	-0.606098	0.691	0.853	1.07189702129113e-30
Gapdh	8.13972463986048e-46	-0.623744	0.981	0.996	1.03138450911672e-41
Tubb5	6.30538190783339e-33	-0.63987	0.664	0.851	7.98954941541569e-29
Tuba1b	3.70030210163463e-37	-0.724263	0.706	0.885	4.68865279298124e-33
Mif	2.59002967699345e-50	-0.941644	0.774	0.922	3.2818266037184e-46
