## Supplementary Table 2 for "Temporally overlapping mechanisms diversify clonal B cell responses *in vivo*"

### Sheet: Supplementary Table 1
Igsf8
Igsf9
Igsf10
Igsf3
Igsf21
Igkv2-137
Igkv1-136
Igkv1-135
Igkv14-134-1
Igkv17-134
Igkv1-133
Igkv1-132
Igkv1-131
Igkv14-130
Igkv9-129
Igkv9-128
Igkv17-127
Igkv14-126-1
Igkv14-126
Igkv11-125
Igkv9-124
Igkv9-123
Igkv1-122
Igkv17-121
Igkv9-120
Igkv9-119
Igkv14-118-2
Igkv14-118-1
Igkv11-118
Igkv1-117
Igkv2-116
Igkv1-115
Igkv11-114
Igkv2-113
Igkv2-112
Igkv14-111
Igkv1-110
Igkv2-109
Igkv1-108
Igkv2-107
Igkv11-106
Igkv2-105
Igkv16-104
Igkv15-103
Igkv15-102
Igkv20-101-2
Igkv15-101-1
Igkv15-101
Igkv14-100
Igkv1-99
Igkv12-98
Igkv15-97
Igkv10-96
Igkv2-95-2
Igkv2-95-1
Igkv10-95
Igkv10-94
Igkv2-93-1
Igkv19-93
Igkv4-92
Igkv4-91
Igkv4-90
Igkv12-89
Igkv1-88
Igkv13-87
Igkv4-86
Igkv13-85
Igkv13-84
Igkv4-83
Igkv13-82
Igkv4-81
Igkv13-80-1
Igkv4-80
Igkv4-79
Igkv13-78-1
Igkv4-78
Igkv4-77
Igkv13-76
Igkv4-75
Igkv13-74-1
Igkv4-74
Igkv13-73-1
Igkv4-73
Igkv4-72
Igkv13-71-1
Igkv4-71
Igkv4-70
Igkv4-69
Igkv4-68
Igkv12-67
Igkv12-66
Igkv4-65
Igkv13-64
Igkv4-63
Igkv13-62-1
Igkv4-62
Igkv13-61-1
Igkv4-61
Igkv4-59
Igkv4-60
Igkv4-58
Igkv13-57-2
Igkv4-57-1
Igkv13-57-1
Igkv4-57
Igkv13-56-1
Igkv4-56
Igkv13-55-1
Igkv4-55
Igkv13-54-1
Igkv4-54
Igkv4-53
Igkv4-51
Igkv4-50
Igkv12-49
Igkv5-48
Igkv12-47
Igkv12-46
Igkv5-45
Igkv12-44
Igkv5-43
Igkv12-42
Igkv12-41
Igkv5-40-1
Igkv12-40
Igkv5-39
Igkv12-38
Igkv5-37
Igkv18-36
Igkv1-35
Igkv8-34
Igkv7-33
Igkv6-32
Igkv8-31
Igkv8-30
Igkv6-29
Igkv8-28
Igkv8-27
Igkv8-26
Igkv6-25
Igkv8-24
Igkv6-23
Igkv8-22
Igkv8-21
Igkv6-20
Igkv8-19
Igkv8-18
Igkv6-17
Igkv8-16
Igkv6-15
Igkv6-14
Igkv6-13
Igkv3-12-1
Igkv3-12
Igkv3-11
Igkv3-10
Igkv3-9
Igkv3-8
Igkv3-7
Igkv3-6
Igkv3-5
Igkv3-4
Igkv3-3
Igkv3-2
Igkv3-1
Igkj1
Igkj2
Igkj3
Igkj4
Igkj5
Igkc
Igsf23
Igsf6
Igsf9b
Igdcc4
Igdcc3
Vpreb3
Igha
Ighe
Ighg2c
Ighg2b
Ighg1
Ighg3
Ighd
Ighm
Ighj4
Ighj3
Ighj2
Ighj1
Ighd4-1
Ighd3-2
Ighd5-6
Ighd2-8
Ighd5-5
Ighd2-7
Ighd5-8
Ighd5-4
Ighd2-6
Ighd5-7
Ighd5-3
Ighd2-5
Ighd5-2
Ighd2-4
Ighd2-3
Ighd1-1
Ighd3-1
Ighv5-1
Ighv2-1
Ighv5-2
Ighv2-2
Ighv5-3
Ighv5-4
Ighv6-1
Ighv2-3
Ighv5-5
Ighv5-6
Ighv5-7
Ighv2-4
Ighv5-8
Ighv5-8.1
Ighv5-9
Ighv5-10
Ighv2-5
Ighv5-11
Ighv5-12
Ighv2-6
Ighv5-9-1
Ighv5-12-4
Ighv2-9-1
Ighv5-13
Ighv2-6-8
Ighv2-7
Ighv5-15
Ighv5-16
Ighv5-17
Ighv5-18
Ighv2-8
Ighv2-9
Ighv5-19
Ighv7-1
Ighv7-2
Ighv14-1
Ighv4-1
Ighv3-1
Ighv11-1
Ighv14-2
Ighv4-2
Ighv3-2
Ighv11-2
Ighv14-3
Ighv16-1
Ighv6-2
Ighv9-1
Ighv12-1
Ighv9-2
Ighv12-2
Ighv9-3
Ighv7-3
Ighv15-1
Ighv14-4
Ighv3-3
Ighv7-4
Ighv3-4
Ighv3-5
Ighv13-1
Ighv3-6
Ighv9-4
Ighv3-7
Ighv5-21
Ighv3-8
Ighv8-1
Ighv1-1
Ighv13-2
Ighv12-3
Ighv6-3
Ighv6-4
Ighv6-5
Ighv6-6
Ighv6-7
Ighv8-2
Ighv1-2
Ighv10-1
Ighv1-3
Ighv1-4
Ighv10-2
Ighv1-5
Ighv10-3
Ighv1-6
Ighv1-7
Ighv10-4
Ighv1-8
Ighv15-2
Ighv1-9
Ighv1-10
Ighv1-11
Ighv1-12
Ighv1-13
Ighv1-13.1
Ighv1-14
Ighv1-15
Ighv1-16
Ighv1-17-1
Ighv1-17
Ighv1-18
Ighv1-19-1
Ighv1-19
Ighv1-20
Ighv1-21-1
Ighv1-21
Ighv1-22
Ighv1-23
Ighv1-24
Ighv1-25
Ighv1-26
Ighv1-27
Ighv1-28
Ighv1-29
Ighv1-30
Ighv1-31
Ighv1-32
Ighv1-33
Ighv1-34
Ighv1-35
Ighv1-36
Ighv1-37
Ighv1-38
Ighv1-39
Ighv1-40
Ighv1-41
Ighv1-42
Ighv1-43
Ighv1-44
Ighv1-45
Ighv1-46
Ighv1-47
Ighv8-3
Ighv8-4
Ighv1-48
Ighv1-49
Ighv8-5
Ighv1-50
Ighv1-51
Ighv1-52
Ighv1-53
Ighv8-6
Ighv1-54
Ighv1-55
Ighv1-56
Ighv8-7
Ighv1-57
Ighv8-8
Ighv1-58
Ighv1-59
Ighv1-60
Ighv1-61
Ighv1-62
Ighv1-62-1
Ighv1-62-2
Ighv1-62-3
Ighv8-9
Ighv1-63
Ighv1-64
Ighv8-10
Ighv1-65
Ighv8-11
Ighv1-66
Ighv1-67
Ighv1-68
Ighv1-69
Ighv8-12
Ighv1-70
Ighv1-71
Ighv1-72
Ighv8-13
Ighv1-73
Ighv1-74
Ighv8-14
Ighv1-75
Ighv8-15
Ighv1-76
Ighv8-16
Ighv1-77
Ighv1-78
Ighv1-79
Ighv1-80
Ighv1-81
Ighv1-82
Ighv1-83
Ighv1-84
Ighv1-85
Ighv1-86
Igll1
Vpreb1
Vpreb2
Iglc1
Iglj1
Iglc3
Iglj3p
Iglj3
Iglv1
Iglc4
Iglj4
Iglc2
Iglj2
Iglv3
Iglv2
Igsf11
Igsf5
Ighmbp2
Igsf1
